# Linking cross-species trajectories of cerebrovascular remodeling in aging and Alzheimer’s disease to brain vessel transcriptome

**DOI:** 10.64898/2026.03.06.710077

**Authors:** Noah Schweitzer, Yucheng Shen, Yifan Zhao, Christopher Cover, Shahnur Alam, Rebecca Deek, Jiatai Li, George Stetten, Howard Aizenstein, Minjie Wu, Rada Koldamova, Alberto Vazquez, Nicholas F. Fitz, Bistra Iordanova

## Abstract

Cerebrovascular remodeling driven by subtle molecular changes starts early in the asymptomatic stage of Alzheimer’s disease (AD). Despite progress in human vascular imaging and *postmortem* tissue analysis, there is limited data on the early features of small vessel reorganization, particularly in the context of cell-specific molecular drivers. This is largely because of the invasive nature of the tools for direct cellular observation and analysis. Since early detection is key, histopathology falls short with end-point data from people that died in late stages of the disease. This is a critical knowledge gap, because the early vascular processes are thought to be strongly correlated with health outcomes, tipping the scales from mild cognitive impairment to AD. To meet these translational challenges, we performed near life-span *in vivo* two-photon imaging and MRI of the cerebrovascular tree in a mouse model of amyloidosis. We identified precisely when subtle abnormalities in vessel tortuosity and red blood cell velocity first emerge in the context of differential amyloid accumulation in vessels walls and tissues. We then isolated the brain vessels for transcriptional analysis at this flagship timepoint and performed cross-species analysis linking changes in vascular cells to genes and pathways common to both mice and humans. Importantly, using 7T MRI of aging humans, we directly associated vascular remodeling trajectories of mice and humans and identified a remarkably analogous tortuosity course in the smallest brain vessels. Our integrated framework across scales and species advances neuroimaging biomarker understanding and uncovers early mechanistic routs of dysfunctional angiogenesis and actin-mediated contractility.
