## Supplementary Table 1 for "Linking cross-species trajectories of cerebrovascular remodeling in aging and Alzheimer’s disease to brain vessel transcriptome"

### Sheet: GO_BP_upregulated
All significant (FDR<0.05) GO BP for upregulated DEGs APP vs. WT			Category	Term	Count	%	PValue	Genes	List Total	Pop Hits	Pop Total	Fold Enrichment	Bonferroni	Benjamini	FDR
			GOTERM_BP_DIRECT	inflammatory response	42	8.06142	4.45644e-20	PTGER4, PTGFR, CCL12, CFH, CSF1, C5AR1, TNFAIP3, CXCL2, TNF, PLD3, C3, CCL7, NAGLU, MECOM, CLEC7A, CCL6, CCL5, CCL4, ZC3H12A, NFKBIZ, CCRL2, CCL3, CCL2, TMED2, NLRP3, CD14, CERS6, TREX1, CD180, LY86, CYBB, ACOD1, LILRB4A, LILRB4B, CXCL10, IL1A, AXL, IL1B, MAPKAPK2, ACER3, REL, TLR2	501	410	29878	6.10913	1.47196e-16	1.47196e-16	1.40512e-16
			GOTERM_BP_DIRECT	immune system process	40	7.67754	5.88916e-14	SLFN2, CFH, CSF1, RNF19B, AHR, LY9, ETS1, PLD3, IFIT2, C2, C3, LGALS3, CLEC7A, ZC3H12A, NLRP3, CD14, SLC15A3, OASL1, SEMA4A, LAG3, FCER1G, IFI204, PRKCB, CD180, LY86, ACOD1, LILRB4B, MR1, FGR, TYROBP, TEC, PSMA1, FCGR4, AXL, OTULIN, PDCD1, CD247, SQSTM1, CARD11, TLR2	501	555	29878	4.29814	1.94355e-10	9.72595e-11	9.28426e-11
			GOTERM_BP_DIRECT	positive regulation of cell migration	27	5.18234	1.10003e-12	CCL12, GRN, CSF1, CXCR4, ETS1, CXCL16, CCL7, CLEC7A, CCL6, PLAU, CCL5, CCL4, CCL3, ITGAX, KDR, CCL2, SEMA4A, TGFB2, MMP2, IGF1, SOD2, FGR, BMP4, CXCL10, CXCL12, IL1B, HBEGF	501	272	29878	5.91982	3.63333e-09	1.21114e-09	1.15614e-09
			GOTERM_BP_DIRECT	neutrophil chemotaxis	16	3.07102	6.55104e-12	CCL12, TGFB2, FCER1G, C5AR1, CXCL2, CXCL10, LGALS3, CCL7, CCL6, IL1B, CCL5, CCL4, SPP1, CCL3, PDE4B, CCL2	501	82	29878	11.6364	2.16379e-08	5.40952e-09	5.16385e-09
			GOTERM_BP_DIRECT	cellular response to interleukin-1	14	2.68714	9.21535e-10	CCL12, MMP2, SERPINE1, ACOD1, NR1D1, HIF1A, CXCL2, CCL7, CCL6, CCL5, CCL4, ZC3H12A, CCL3, CCL2	501	81	29878	10.3076	3.04383e-06	6.08766e-07	5.8112e-07
			GOTERM_BP_DIRECT	immune response	31	5.9501	1.91763e-09	CCL12, CFH, CXCR4, CST7, CXCL2, TNF, IFI44L, CTSS, CCL7, CCL6, CTSL, CCL5, FTH1, CCL4, CCRL2, CCL3, CCL2, ENPP1, USP25, TREX1, OSM, LY86, IFI44, MR1, CXCL10, IL1A, CXCL12, IL1B, CD28, TNFSF9, TLR2	501	497	29878	3.7198	6.3339e-06	1.05565e-06	1.00771e-06
			GOTERM_BP_DIRECT	cellular response to lipopolysaccharide	24	4.60653	4.27125e-09	CFH, SERPINE1, CD180, TNFAIP3, ACOD1, NR1D1, LILRB4A, TNF, LILRB4B, CXCL2, CXCL16, CXCL10, IL1A, FCGR4, AXL, IL1B, NCL, ZC3H12A, NFKBIZ, PDE4B, CCL2, NLRP3, CD14, CD68	501	314	29878	4.55822	1.41078e-05	2.01542e-06	1.92389e-06
			GOTERM_BP_DIRECT	chemokine-mediated signaling pathway	11	2.11132	1.94957e-08	CXCL10, CCL12, CXCL12, CCL7, CCL6, CCL5, CCRL2, CCL4, CCL3, CCL2, CXCL2	501	54	29878	12.1482	6.43921e-05	8.04927e-06	7.68373e-06
			GOTERM_BP_DIRECT	eosinophil chemotaxis	8	1.53551	2.2631e-08	LGALS3, CCL12, CCL7, CCL6, CCL5, CCL4, CCL3, CCL2	501	20	29878	23.8547	7.47473e-05	8.30556e-06	7.92838e-06
			GOTERM_BP_DIRECT	lysosome organization	11	2.11132	3.36363e-08	WASHC5, GRN, SNAPIN, NAGLU, CREG1, HEXA, PPT1, GBA1, TPP1, LAMTOR1, LYSET	501	57	29878	11.5088	0.000111095	1.01917e-05	9.72885e-06
			GOTERM_BP_DIRECT	positive regulation of ERK1 and ERK2 cascade	20	3.83877	3.39414e-08	CCL12, C5AR1, CXCR4, TREM2, IGF1, C3, BMP4, IL1A, CXCL12, CCL7, CCL6, IL1B, CCL5, CCL4, NPTN, CCL3, KDR, CCL2, APOE, TLR2	501	243	29878	4.90837	0.000112102	1.01917e-05	9.72885e-06
			GOTERM_BP_DIRECT	innate immune response	30	5.75816	5.73678e-08	CFH, CSF1, TREM2, LY9, PLD3, IFIT2, C2, C3, LGALS3, CLEC7A, NLRP3, CD14, SLC15A3, OASL1, FCER1G, IFI204, IFNB1, TREX1, MX1, CD180, LY86, CYBB, ACOD1, ISG15, MR1, FGR, AXL, OTULIN, REL, TLR2	501	545	29878	3.28276	0.000189468	1.57905e-05	1.50734e-05
			GOTERM_BP_DIRECT	chemotaxis	15	2.87908	1.0728e-07	CCL12, C5AR1, CXCR4, LSP1, CXCL2, CXCL16, CXCL10, CXCL12, CCL7, CCL6, CCL5, CCL4, CCRL2, CCL3, CCL2	501	140	29878	6.38965	0.000354284	2.65559e-05	2.53499e-05
			GOTERM_BP_DIRECT	positive regulation of angiogenesis	16	3.07102	1.14273e-07	GRN, PRKCB, SERPINE1, C5AR1, CYBB, ADM, HIF1A, ETS1, C3, IL1A, LGALS3, IL1B, CCL5, ZC3H12A, ITGAX, KDR	501	163	29878	5.85391	0.000377372	2.65559e-05	2.53499e-05
			GOTERM_BP_DIRECT	positive regulation of gene expression	31	5.9501	1.20599e-07	PPP1R15A, PTGER4, PTGFR, TFRC, CSF1, SERPINE1, TREM2, RBPJ, HIF1A, TNF, ETS1, ZMPSTE24, CLEC7A, CCL5, ZC3H12A, CCL3, ITGAX, CCL2, TMED2, TGFB2, DTNBP1, IGF1, ETV4, QKI, BMP4, IL1A, TYROBP, IL1B, CD28, TLR2, LAMTOR5	501	598	29878	3.09154	0.000398258	2.65559e-05	2.53499e-05
			GOTERM_BP_DIRECT	response to lipopolysaccharide	17	3.26296	1.984e-07	PTGER4, PTGFR, ACOD1, ADM, LILRB4A, SOD2, TNF, LILRB4B, ADH5, C2, NAGLU, IL1B, MAPKAPK2, NFKBIZ, PELI1, IFNAR1, TLR2	501	194	29878	5.2259	0.000655101	4.09572e-05	3.90972e-05
			GOTERM_BP_DIRECT	positive regulation of protein phosphorylation	19	3.64683	4.77593e-07	PPP1R15A, PTGER4, LRRN3, TFRC, DTNBP1, CXCR4, TREM2, AKAP5, TNF, ACVR2A, C3, BMP4, RAP2A, INCENP, IL1B, NPTN, KDR, RSPO1, SQSTM1	501	260	29878	4.35807	0.00157625	9.27936e-05	8.85795e-05
			GOTERM_BP_DIRECT	lymphocyte chemotaxis	8	1.53551	5.1414e-07	CCL12, CCL7, CCL6, CCL5, CCL4, CCL3, CCL2, CXCL16	501	30	29878	15.9031	0.00169676	9.43447e-05	9.00602e-05
			GOTERM_BP_DIRECT	angiogenesis	20	3.83877	6.58184e-07	SEMA4A, CCL12, CFH, MMP2, SERPINE1, TNFAIP2, NDNF, RBPJ, HIF1A, ARHGAP24, GNA13, BMP4, PLAU, NCL, OTULIN, ZC3H12A, KDR, CCL2, ITGB1BP1, HBEGF	501	294	29878	4.05692	0.00217162	0.00011442	0.000109224
			GOTERM_BP_DIRECT	positive regulation of tumor necrosis factor production	13	2.4952	7.94529e-07	FCER1G, CYBB, LPL, IL1A, TYROBP, CLEC7A, NCL, MAPKAPK2, CCL4, CCL3, CCL2, CD14, TLR2	501	119	29878	6.51494	0.00262089	0.000131216	0.000125258
			GOTERM_BP_DIRECT	cellular response to type II interferon	13	2.4952	1.13391e-06	CCL12, ACOD1, TNF, VAMP8, RAB20, CCL7, CCL6, CCL5, CCL4, CCL3, CCL2, VAMP4, TLR2	501	123	29878	6.30307	0.00373831	0.000178348	0.000170249
			GOTERM_BP_DIRECT	negative regulation of inflammatory response	13	2.4952	1.59587e-06	PTGER4, GRN, TNFAIP3, ACOD1, NR1D2, AHR, NR1D1, METRNL, ETS1, OTULIN, NLRP3, APOE, IER3	501	127	29878	6.10455	0.00525731	0.000239599	0.000228718
			GOTERM_BP_DIRECT	monocyte chemotaxis	8	1.53551	2.34971e-06	LGALS3, CCL12, CCL7, CCL6, CCL5, CCL4, CCL3, CCL2	501	37	29878	12.8944	0.00773106	0.000337439	0.000322115
			GOTERM_BP_DIRECT	positive regulation of inflammatory response	11	2.11132	2.72284e-06	PTGER4, IL1B, SERPINE1, NFKBIZ, OSM, CCL3, LPL, NLRP3, ETS1, CTSS, TLR2	501	90	29878	7.28893	0.00895322	0.00037473	0.000357713
			GOTERM_BP_DIRECT	lysosomal lumen acidification	6	1.15163	4.82512e-06	GRN, SNAPIN, LAMP1, CREG1, LAMP2, PPT1	501	16	29878	22.3638	0.0158111	0.00061603	0.000588054
			GOTERM_BP_DIRECT	defense response to virus	17	3.26296	4.84916e-06	IFNAR2, IFNB1, IL10RB, TREX1, MX1, ACOD1, ISG15, SLFN9, IFI44L, IFIT2, VAMP8, CXCL10, ITGAX, NLRP3, OASL1, IFNAR1, TLR2	501	247	29878	4.10455	0.0158892	0.00061603	0.000588054
			GOTERM_BP_DIRECT	neutrophil homeostasis	6	1.15163	6.74158e-06	CSF1, CFH, MECOM, PDE4B, LILRB4A, LILRB4B	501	17	29878	21.0483	0.0220214	0.00082472	0.000787267
			GOTERM_BP_DIRECT	positive regulation of vascular endothelial growth factor production	7	1.34357	7.30128e-06	C3, IL1A, IL1B, C5AR1, HPSE, HIF1A, SULF2	501	29	29878	14.3951	0.0238277	0.000840943	0.000802753
			GOTERM_BP_DIRECT	protein catabolic process	12	2.30326	7.38339e-06	ST14, DPP7, SERPINE2, CTSL, MMP2, LAMP2, PPT1, TPP1, CTSD, SQSTM1, SLC16A3, CTSB	501	123	29878	5.81822	0.0240925	0.000840943	0.000802753
			GOTERM_BP_DIRECT	positive regulation of cell population proliferation	28	5.37428	9.10299e-06	PTGER4, PTGFR, GRN, CSF1, ADM, HIF1A, TNF, ETS1, RPS4X, LGALS3, CLEC7A, PLAU, ITGAX, KDR, TPD52, CBX8, MARCKSL1, TGFB2, OSM, RPA1, IGF1, BMP4, CXCL10, CXCL12, IL1B, ACER3, ITGB1BP1, HBEGF	501	627	29878	2.6632	0.0296198	0.000983104	0.000938458
			GOTERM_BP_DIRECT	positive regulation of interleukin-10 production	8	1.53551	9.22683e-06	PTGER4, CD83, FCER1G, CLEC7A, CD28, ISG15, TREM2, TLR2	501	45	29878	10.6021	0.0300166	0.000983104	0.000938458
			GOTERM_BP_DIRECT	cellular response to xenobiotic stimulus	10	1.91939	1.40709e-05	RAP2A, TFRC, IL1B, SERPINE1, CCL4, PDE4B, CCL2, CXCR4, ADSS1, AKAP5	501	86	29878	6.9345	0.045413	0.00145238	0.00138642
			GOTERM_BP_DIRECT	negative regulation of interleukin-1 beta production	7	1.34357	1.60853e-05	ZC3H12A, TNFAIP3, NLRP3, TREM2, IGF1, LILRB4A, LILRB4B	501	33	29878	12.6502	0.0517434	0.00160999	0.00153688
			GOTERM_BP_DIRECT	response to hypoxia	15	2.87908	1.9678e-05	TGFB2, TFRC, MMP2, NFATC3, CXCR4, ADM, SOD2, TNF, HIF1A, IL1A, CXCL12, PLAU, KDR, CCL2, TLR2	501	217	29878	4.12235	0.0629297	0.00187254	0.0017875
			GOTERM_BP_DIRECT	apoptotic process	28	5.37428	2.05228e-05	PPP1R15A, STEAP3, 4930453N24RIK, DYRK2, GPR65, SLC40A1, TNFAIP3, LSP1, GHITM, HIF1A, IFIT2, HCAR2, CHST11, MECOM, ZC3H12A, BAG1, EPB41L3, BCL2A1A, PHLDA1, SH3GLB1, EGLN3, 1600014C10RIK, PRKCB, RASSF7, AXL, PDCD1, SGK1, SQSTM1	501	657	29878	2.5416	0.0655409	0.00187254	0.0017875
			GOTERM_BP_DIRECT	positive regulation of phosphatidylinositol 3-kinase/protein kinase B signal transduction	15	2.87908	2.07142e-05	TGFB2, OSM, TREM2, IGF1, TNF, DCN, FGR, CXCL12, AXL, CCL5, CD28, KDR, ITGB1BP1, HPSE, HBEGF	501	218	29878	4.10344	0.0661315	0.00187254	0.0017875
			GOTERM_BP_DIRECT	interleukin-2 production	6	1.15163	2.09761e-05	LAG3, CD83, FCER1G, CD28, CD247, CARD11	501	21	29878	17.0391	0.066939	0.00187254	0.0017875
			GOTERM_BP_DIRECT	response to bacterium	17	3.26296	2.99143e-05	CD52, GAS2L3, SLFN2, IFI204, ACOD1, IFI44, LPL, ISG15, C2, CAR5B, C3, CXCL10, MECOM, KLHL6, CCL2, CD14, TLR2	501	286	29878	3.54484	0.0940838	0.00260018	0.0024821
			GOTERM_BP_DIRECT	positive regulation of apoptotic process	20	3.83877	4.17238e-05	PPP1R15A, STEAP3, TGFB2, 4930453N24RIK, MMP2, NFATC3, ADM, AHR, TNF, HIF1A, DUSP6, IFIT2, BMP4, LDHA, IL1B, BCL2A1D, BCL2A1A, PHLDA1, CTSD, BCL2A1B	501	393	29878	3.03495	0.128742	0.00353369	0.00337321
			GOTERM_BP_DIRECT	cellular response to tumor necrosis factor	12	2.30326	4.48033e-05	CCL12, CCL7, CCL6, CCL5, ZC3H12A, CCL4, CCL3, CCL2, ACOD1, GBA1, NR1D1, NFKBIE	501	149	29878	4.80296	0.137559	0.00369964	0.00353162
			GOTERM_BP_DIRECT	T cell activation	9	1.72745	4.88881e-05	LAG3, SATB1, TREML2, SLAMF9, CD28, PELI1, LY9, CARD11, IFNAR1	501	78	29878	6.88116	0.149117	0.00393847	0.00375961
			GOTERM_BP_DIRECT	negative regulation of apoptotic process	27	5.18234	5.44643e-05	ARF4, PTGFR, TFRC, SLC40A1, TREM2, HIF1A, TNF, LGALS3, CHST11, BAG1, SPP1, KDR, BCL2A1D, BCL2A1A, TAF9B, BCL2A1B, IER3, TGFB2, EGR3, IGF1, SOD2, AXL, NCL, PPT1, EVI2B, SGK1, LAMTOR5	501	657	29878	2.45082	0.164647	0.00428323	0.00408871
			GOTERM_BP_DIRECT	positive regulation of interleukin-1 beta production	8	1.53551	5.66959e-05	TYROBP, CLEC7A, CCL3, LPL, NLRP3, TNF, IFNAR1, TLR2	501	59	29878	8.08634	0.170782	0.00435504	0.00415726
			GOTERM_BP_DIRECT	positive regulation of interleukin-2 production	7	1.34357	5.83113e-05	IL1A, CD83, CLEC7A, IL1B, PDE4B, CD28, CARD11	501	41	29878	10.1819	0.175195	0.00437733	0.00417854
			GOTERM_BP_DIRECT	positive regulation of interleukin-8 production	8	1.53551	6.32678e-05	PTGER4, CLEC7A, IL1B, SERPINE1, CD14, TNF, LAMTOR5, TLR2	501	60	29878	7.95156	0.188589	0.00464385	0.00443296
			GOTERM_BP_DIRECT	positive regulation of cytosolic calcium ion concentration	13	2.4952	7.61719e-05	PTGER4, PTGFR, CD52, C5AR1, CXCR4, ADM, CXCL2, GNA13, IL1B, CCRL2, NPTN, CCL3, KDR	501	186	29878	4.16816	0.222449	0.00546948	0.00522109
			GOTERM_BP_DIRECT	metabolic process	14	2.68714	7.91624e-05	FUCA1, LYZ2, HEXA, LYZ1, TNFAIP3, ATP1A3, GBA1, GALC, GLB1, ENPP1, MAN2B1, DNA2, GUSB, GLA	501	216	29878	3.86534	0.230092	0.00556	0.0053075
			GOTERM_BP_DIRECT	antimicrobial humoral immune response mediated by antimicrobial peptide	12	2.30326	8.07992e-05	LGALS3, CXCL10, CCL12, CXCL12, CCL7, CCL6, CCL5, CCL4, CCL3, CCL2, ADM, CXCL2	501	159	29878	4.50089	0.234243	0.00556	0.0053075
			GOTERM_BP_DIRECT	B-1 B cell homeostasis	4	0.767754	8.97375e-05	TNFAIP3, ENPP1, AHR, HIF1A	501	6	29878	39.7578	0.256522	0.00603536	0.00576127
			GOTERM_BP_DIRECT	negative regulation of vasoconstriction	5	0.959693	9.13618e-05	DUSP5, MMP2, ADM, AHR, HIF1A	501	15	29878	19.8789	0.260501	0.00603536	0.00576127
			GOTERM_BP_DIRECT	adaptive immune response	16	3.07102	0.000100377	SEMA4A, LAG3, SLFN2, IFNB1, PRKCB, TREX1, RNF19B, LILRB4A, LILRB4B, LY9, CTSS, TEC, NFKBIZ, PDCD1, CD247, H2-OA	501	284	29878	3.35982	0.282199	0.00650091	0.00620568
			GOTERM_BP_DIRECT	transmembrane transport	21	4.03071	0.000119491	SLC35B2, SLC26A2, SLC16A1, SLC44A2, SLC30A4, SLC39A10, SLCO1A5, SLC16A10, SLC7A1, TMEM241, MFSD9, SLC25A17, SLCO1A4, MFSD1, VDAC2, CACNA1S, SLC15A3, SLC39A1, SLC16A3, GPR155, SLC16A4	501	462	29878	2.71076	0.326119	0.00749141	0.0071512
			GOTERM_BP_DIRECT	macrophage chemotaxis	5	0.959693	0.000120207	LGALS3, IL1B, MMP2, CCL3, CCL2	501	16	29878	18.6365	0.327712	0.00749141	0.0071512
			GOTERM_BP_DIRECT	positive regulation of interleukin-6 production	10	1.91939	0.000122772	IL1A, TYROBP, FCER1G, CLEC7A, IL1B, NCL, LPL, TNFSF9, TNF, TLR2	501	113	29878	5.27759	0.333385	0.00750958	0.00716855
			GOTERM_BP_DIRECT	positive regulation of myelination	6	1.15163	0.000129743	CDK18, EGR2, ITGAX, IGF1, CST7, QKI	501	30	29878	11.9273	0.34856	0.00765254	0.00730501
			GOTERM_BP_DIRECT	inflammatory response to antigenic stimulus	6	1.15163	0.000129743	TREX1, ENPP1, RBPJ, CD68, LILRB4A, LILRB4B	501	30	29878	11.9273	0.34856	0.00765254	0.00730501
			GOTERM_BP_DIRECT	negative regulation of cell population proliferation	19	3.64683	0.00013341	PPP1R15A, TGIF1, TGFB2, SLFN2, SERPINE2, IFNB1, ADM, IGF1, SOD2, TNF, BMP4, IL1A, CXCL12, FTH1, IL1B, CD9, ITGB1BP1, SKAP2, TLR2	501	394	29878	2.87588	0.356403	0.00773076	0.00737968
			GOTERM_BP_DIRECT	response to wounding	10	1.91939	0.000160156	TGFB2, SERPINE2, NAGLU, CCL2, TNFAIP3, ENPP1, LILRB4A, PRR33, LILRB4B, SULF2	501	117	29878	5.09716	0.410828	0.00891709	0.00851213
			GOTERM_BP_DIRECT	negative regulation of gene expression	19	3.64683	0.000160979	TGIF1, EPM2A, TGFB2, RNASEH2B, SERPINE1, SETDB2, CHD4, IGF1, TNF, HIF1A, ZMPSTE24, BMP4, IL1B, ZC3H12A, CD28, CCL3, REL, KDR, APOE	501	400	29878	2.83274	0.412429	0.00891709	0.00851213
			GOTERM_BP_DIRECT	extrinsic apoptotic signaling pathway in absence of ligand	7	1.34357	0.000161982	IL1A, TGFB2, IL1B, IGF1, BCL2A1D, BCL2A1A, BCL2A1B	501	49	29878	8.51953	0.414371	0.00891709	0.00851213
			GOTERM_BP_DIRECT	negative regulation of tumor necrosis factor production	8	1.53551	0.000170112	PTGER4, AXL, ZC3H12A, TNFAIP3, TREM2, IGF1, LILRB4A, LILRB4B	501	70	29878	6.81563	0.429891	0.00921115	0.00879284
			GOTERM_BP_DIRECT	microglial cell activation	6	1.15163	0.000178362	NAGLU, C5AR1, NAMPT, TREM2, TNF, TLR2	501	32	29878	11.1819	0.445219	0.00950208	0.00907056
			GOTERM_BP_DIRECT	cellular response to interferon-beta	8	1.53551	0.000203132	IFNAR2, IFI209, IFI207, IFI204, IFNB1, TREX1, ACOD1, IFNAR1	501	72	29878	6.6263	0.488809	0.0106216	0.0101392
			GOTERM_BP_DIRECT	positive regulation of transcription by RNA polymerase II	40	7.67754	0.000205807	ARF4, SUPT4B, SLC40A1, AHR, RBPJ, HIF1A, TNF, ETS1, ABLIM1, HHEX, DBP, MECOM, ZC3H12A, NAMPT, NFKBIZ, CCL3, NLRP3, IGBP1, EGR2, EGR3, IFNB1, LMO2, NFATC3, OSM, NR1D2, IGF1, NR1D1, ETV4, ACVR2A, DCN, BMP4, IL1A, TEF, IL1B, NCL, CD28, REL, TAF7, ITGB1BP1, TLR2	501	1264	29878	1.88724	0.493307	0.0106216	0.0101392
			GOTERM_BP_DIRECT	immunoglobulin production involved in immunoglobulin-mediated immune response	4	0.767754	0.000245052	TREX1, NFKBIZ, FGL2, ENPP1	501	8	29878	29.8184	0.554922	0.0122637	0.0117068
			GOTERM_BP_DIRECT	negative regulation of plasminogen activation	4	0.767754	0.000245052	SERPINE2, PLAU, SERPINE1, CTSZ	501	8	29878	29.8184	0.554922	0.0122637	0.0117068
			GOTERM_BP_DIRECT	osteoclast differentiation	7	1.34357	0.000251354	TYROBP, FCER1G, CSF1, TFRC, ENPP1, TREM2, TNF	501	53	29878	7.87655	0.564093	0.0123914	0.0118286
			GOTERM_BP_DIRECT	positive regulation of nitric oxide biosynthetic process	7	1.34357	0.000278819	CLEC7A, IL1B, NFATC3, APOE, SOD2, TNF, TLR2	501	54	29878	7.73069	0.601907	0.0132963	0.0126925
			GOTERM_BP_DIRECT	determination of adult lifespan	7	1.34357	0.000278819	CFH, NAGLU, TREX1, ATP1A3, ENPP1, GBA1, ZMPSTE24	501	54	29878	7.73069	0.601907	0.0132963	0.0126925
			GOTERM_BP_DIRECT	response to organic cyclic compound	9	1.72745	0.000281787	VKORC1, CD83, ACSL1, CTSL, IDH1, NLRP3, CXCR4, AHR, DUSP6	501	100	29878	5.36731	0.605791	0.0132963	0.0126925
			GOTERM_BP_DIRECT	regulation of cell population proliferation	12	2.30326	0.000351801	CXCL10, TGFB2, EGLN3, HHEX, CHST11, FANCL, PLAU, SERPINE1, OSGIN1, IGF1, HIF1A, TNF	501	188	29878	3.8066	0.687204	0.0161389	0.015406
			GOTERM_BP_DIRECT	positive regulation of neuron projection development	12	2.30326	0.000351801	SCARB2, BMP4, WASHC5, PRKCI, GRN, SERPINE2, NPTN, NDNF, APOE, QKI, ARSB, ARF6	501	188	29878	3.8066	0.687204	0.0161389	0.015406
			GOTERM_BP_DIRECT	positive regulation of osteoclast differentiation	6	1.15163	0.000360435	CSF1, CCL5, CCL3, TREM2, TNF, EEIG1	501	37	29878	9.67082	0.696001	0.0163084	0.0155678
			GOTERM_BP_DIRECT	positive regulation of protein localization to plasma membrane	7	1.34357	0.00037556	LGALS3, PRKCI, TREM2, AKAP5, TNF, SQSTM1, ARF6	501	57	29878	7.32381	0.710821	0.0167632	0.0160019
			GOTERM_BP_DIRECT	response to cytokine	8	1.53551	0.000390631	CFH, CCL5, NFKBIZ, MAPKAPK2, REL, SKIL, SELE, CXCL16	501	80	29878	5.96367	0.724868	0.0172034	0.0164221
			GOTERM_BP_DIRECT	autophagy	13	2.4952	0.000411345	EPM2A, 1600014C10RIK, GBA1, GPR137B, ACVR2A, VMP1, VAMP8, TMEM59, NAGLU, CREG1, LAMP2, SQSTM1, ARSB	501	223	29878	3.47658	0.74307	0.0178773	0.0170654
			GOTERM_BP_DIRECT	positive regulation of monocyte chemotaxis	5	0.959693	0.000446178	CXCL10, CXCL12, CCL5, SERPINE1, CCL2	501	22	29878	13.5538	0.771005	0.0191393	0.0182701
			GOTERM_BP_DIRECT	intrinsic apoptotic signaling pathway in response to DNA damage	7	1.34357	0.000453386	BCL2A1D, SOD2, BCL2A1A, SKIL, TNF, BCL2A1B, IER3	501	59	29878	7.07554	0.776395	0.0191992	0.0183273
			GOTERM_BP_DIRECT	negative regulation of neuroinflammatory response	4	0.767754	0.000512148	IFNB1, TREM2, IGF1, NR1D1	501	10	29878	23.8547	0.81586	0.021413	0.0204405
			GOTERM_BP_DIRECT	positive regulation of cytokine production	8	1.53551	0.000526	PTGER4, FGR, IL1A, IL1B, PELI1, CD14, TNF, TLR2	501	84	29878	5.67969	0.824099	0.0217172	0.020731
			GOTERM_BP_DIRECT	transcription by RNA polymerase II	13	2.4952	0.000563363	NCAPG2, NFATC3, SLC40A1, GTF2H1, AHR, ETV4, ETS1, BMP4, ABLIM1, NFKBIZ, CD28, TAF7, SQSTM1	501	231	29878	3.35618	0.844532	0.0227614	0.0217278
			GOTERM_BP_DIRECT	positive regulation of smooth muscle cell proliferation	8	1.53551	0.000565073	BMP4, CCL5, MMP2, NAMPT, IGF1, HIF1A, TNF, HBEGF	501	85	29878	5.61287	0.845408	0.0227614	0.0217278
			GOTERM_BP_DIRECT	branching involved in blood vessel morphogenesis	6	1.15163	0.000586569	GNA13, CXCL12, NFATC3, KDR, CXCR4, AHR	501	41	29878	8.72733	0.856009	0.0233426	0.0222826
			GOTERM_BP_DIRECT	regulation of innate immune response	5	0.959693	0.000631201	FGR, TREX1, TNFAIP3, TREM2, APOE	501	24	29878	12.4243	0.875757	0.0248197	0.0236926
			GOTERM_BP_DIRECT	positive regulation of endothelial cell migration	7	1.34357	0.000646342	BMP4, GRN, ZC3H12A, KDR, ITGB1BP1, HIF1A, ETS1	501	63	29878	6.6263	0.881821	0.0251161	0.0239755
			GOTERM_BP_DIRECT	intracellular protein transport	14	2.68714	0.000664683	ARF4, ARF2, SNAPIN, CHM, TOMM20, IPO5, GFAP, RAB20, ARL5C, SNX2, TMED3, TMED2, ARF6, TMED4	501	269	29878	3.10377	0.888773	0.0255285	0.0243691
			GOTERM_BP_DIRECT	vascular associated smooth muscle cell differentiation	4	0.767754	0.000695467	C3, CFH, NFATC3, QKI	501	11	29878	21.6861	0.899533	0.0255542	0.0243937
			GOTERM_BP_DIRECT	microglia differentiation	4	0.767754	0.000695467	NAGLU, ENPP1, GBA1, QKI	501	11	29878	21.6861	0.899533	0.0255542	0.0243937
			GOTERM_BP_DIRECT	T cell chemotaxis	4	0.767754	0.000695467	CXCL10, CXCL12, CCL3, CXCL16	501	11	29878	21.6861	0.899533	0.0255542	0.0243937
			GOTERM_BP_DIRECT	positive regulation of type II interferon production	8	1.53551	0.000696299	CLEC7A, IL1B, PDE4B, TNFSF9, ISG15, CD14, TNF, IFNAR1	501	88	29878	5.42152	0.899809	0.0255542	0.0243937
			GOTERM_BP_DIRECT	response to activity	7	1.34357	0.00076399	MMP2, CRY2, CCL2, ATP1A3, CXCR4, SOD2, TNF	501	65	29878	6.42242	0.919895	0.0277303	0.026471
			GOTERM_BP_DIRECT	positive regulation of leukocyte migration	5	0.959693	0.000864881	CCL12, CSF1, CCL2, SELE, TLR2	501	26	29878	11.4686	0.942613	0.0310511	0.029641
			GOTERM_BP_DIRECT	cell differentiation	32	6.14203	0.000915125	LRGUK, SERPINE2, CBY1, TNFAIP2, RBPJ, HIF1A, ETS1, GNA13, LGALS3, HHEX, MECOM, ZC3H12A, KDR, SKIL, UTP14B, AGFG1, SEMA4A, OSGIN1, NR1D2, NR1D1, ETV4, DUSP6, ARHGAP24, QKI, FAM210B, FGR, BMP4, AXL, CAPRIN1, ITGB1BP1, SQSTM1, ARF6	501	1005	29878	1.89888	0.951396	0.0321795	0.0307181
			GOTERM_BP_DIRECT	negative regulation of toll-like receptor 4 signaling pathway	4	0.767754	0.000915796	ACOD1, TREM2, NR1D1, SQSTM1	501	12	29878	19.8789	0.951503	0.0321795	0.0307181
			GOTERM_BP_DIRECT	negative regulation of insulin receptor signaling pathway	6	1.15163	0.00100191	GRB14, PRKCB, IL1B, NCL, ENPP1, TNF	501	46	29878	7.7787	0.963519	0.0344741	0.0329086
			GOTERM_BP_DIRECT	leukocyte migration	5	0.959693	0.00100197	IL1B, PDE4B, SELE, TNF, TLR2	501	27	29878	11.0438	0.963527	0.0344741	0.0329086
			GOTERM_BP_DIRECT	positive regulation of erythrocyte differentiation	5	0.959693	0.00115364	FAM210B, ISG15, HIF1A, ETS1, ACVR2A	501	28	29878	10.6494	0.977911	0.0392287	0.0374472
			GOTERM_BP_DIRECT	regulation of programmed cell death	4	0.767754	0.00117579	CCL5, ACER3, CCL3, CXCR4	501	13	29878	18.3498	0.979471	0.0392287	0.0374472
			GOTERM_BP_DIRECT	CD4-positive, alpha-beta T cell proliferation	4	0.767754	0.00117579	CD28, LILRB4A, LILRB4B, CARD11	501	13	29878	18.3498	0.979471	0.0392287	0.0374472
			GOTERM_BP_DIRECT	negative regulation of miRNA transcription	5	0.959693	0.00132068	BMP4, NFATC3, LILRB4A, HIF1A, LILRB4B	501	29	29878	10.2822	0.987287	0.0436221	0.0416411
			GOTERM_BP_DIRECT	regulation of immune response	6	1.15163	0.00146624	LAG3, FCER1G, NFKBIZ, IGHD, PDCD1, CARD11	501	50	29878	7.15641	0.992144	0.0478593	0.0456859
			GOTERM_BP_DIRECT	positive regulation of vascular endothelial growth factor receptor signaling pathway	4	0.767754	0.00147794	BMP4, PRKCB, KDR, HIF1A	501	14	29878	17.0391	0.992443	0.0478593	0.0456859
			GOTERM_BP_DIRECT	positive regulation of glial cell proliferation	5	0.959693	0.0015039	PRKCI, IL1B, IGF1, TNF, GFAP	501	30	29878	9.93945	0.993065	0.0482271	0.046037
			GOTERM_BP_DIRECT	positive regulation of canonical NF-kappaB signal transduction	11	2.11132	0.00162884	IL1A, TFRC, CLEC7A, PRKCB, IL1B, REL, PELI1, TNF, CARD11, LAMTOR5, TMED4	501	193	29878	3.39898	0.995413	0.0506242	0.0483252
			GOTERM_BP_DIRECT	sequestering of triglyceride	3	0.575816	0.00163996	IL1B, ENPP1, TNF	501	4	29878	44.7275	0.995578	0.0506242	0.0483252
			GOTERM_BP_DIRECT	positive regulation of apoptotic cell clearance	3	0.575816	0.00163996	C3, CCL2, C2	501	4	29878	44.7275	0.995578	0.0506242	0.0483252
			GOTERM_BP_DIRECT	pyruvate catabolic process	3	0.575816	0.00163996	LDHA, SLC16A1, SLC16A3	501	4	29878	44.7275	0.995578	0.0506242	0.0483252
			GOTERM_BP_DIRECT	response to gamma radiation	5	0.959693	0.0017041	IL1A, CCL7, CCL2, SOD2, CXCL2	501	31	29878	9.61883	0.996424	0.0521171	0.0497503

### Sheet: GO_BP_downregulated
All significant (FDR<0.05) GO BP for downregulated DEGs APP vs. WT			Category	Term	Count	%	PValue	Genes	List Total	Pop Hits	Pop Total	Fold Enrichment	Bonferroni	Benjamini	FDR
			GOTERM_BP_DIRECT	intracellular signal transduction	29	5.03472	1.59008e-08	DGKG, MAST4, DGKB, PKN3, DGKA, ITSN1, PSEN2, PRKAG2, HSPB1, NOD2, ADCY6, ADCY5, NRBP2, IRAK2, SH2B3, MARK1, MAP4K2, GUCY1A1, DAB2IP, NFATC1, NRBP1, NET1, ZAP70, SNRK, DDIT4, PRKD2, ARHGEF7, PLCD1, RAPGEF3	560	432	29878	3.58161	4.3154e-05	4.31549e-05	4.26302e-05
			GOTERM_BP_DIRECT	positive regulation of transcription by RNA polymerase II	53	9.20139	1.10976e-07	CRTC3, IKBKB, SIX5, HYAL2, NCK2, SOX6, MEN1, TEAD4, BRD3, RBM14, MYOCD, KLF13, MAMSTR, PPP2R5B, CYS1, KLF15, NPAS4, KAT2A, TOX2, IRF2, PRKD2, ZFP410, RAPGEF3, CREB5, NOTCH3, ZFP467, CREM, GPS2, NOD2, DLL1, NPAS2, HELZ2, ATXN1, HSF1, S1PR1, E4F1, BRD8, TGFB3, CAVIN2, DAB2IP, MICAL2, NFATC1, NR2F2, POU2F3, SMARCA2, RGCC, TFCP2, KANSL3, KLF9, LPIN1, BMAL1, LPIN3, FGFR1	560	1264	29878	2.23714	0.000301144	0.000150595	0.000148764
			GOTERM_BP_DIRECT	actin filament organization	16	2.77778	6.96563e-07	TAGLN, TPM4, ACTN1, TPM2, TPM1, ITSN1, HIP1R, LMOD1, RHOC, ENAH, MYO1D, CNN1, PDLIM3, XIRP1, NCK2, CAP2	560	168	29878	5.08129	0.00188869	0.000630158	0.000622496
			GOTERM_BP_DIRECT	negative regulation of cell population proliferation	24	4.16667	1.85874e-06	KANK2, PTPRU, MYOCD, GABBR1, CDKN1A, KLF13, TES, TGFB3, DAB2IP, NDRG1, DLL1, CBFA2T3, SMARCA2, DNAJB2, ING4, RGCC, SIX5, XIRP1, SMYD2, SH2B3, TNS2, RBM10, MEN1, TRP53INP1	560	394	29878	3.24996	0.00503193	0.00126116	0.00124582
			GOTERM_BP_DIRECT	actin cytoskeleton organization	18	3.125	3.63378e-06	KANK1, WDR1, TGFB1I1, ACTN1, LDB3, PRICKLE4, ENAH, SMTN, PDLIM3, CSRP1, PALLD, MOB2, XIRP1, S1PR1, FLNA, MYH9, LPIN1, PDLIM7	560	242	29878	3.96845	0.00981363	0.00197242	0.00194843
			GOTERM_BP_DIRECT	muscle contraction	9	1.5625	8.02657e-06	ACTA2, MYOM1, MYL6, TPM4, STAC, TPM2, TPM1, LMOD1, DRD1	560	55	29878	8.73058	0.0215486	0.00363068	0.00358654
			GOTERM_BP_DIRECT	positive regulation of stress fiber assembly	9	1.5625	1.55412e-05	RGCC, SYNPO2L, TGFB3, TPM1, PXN, EPHA1, RHOC, SORBS3, RAPGEF3	560	60	29878	8.00304	0.041302	0.00602555	0.00595228
			GOTERM_BP_DIRECT	sarcomere organization	8	1.38889	2.1982e-05	MYOM1, WDR1, SYNPO2L, CSRP1, TPM1, XIRP1, LDB3, ACTG1	560	46	29878	9.27888	0.0579151	0.0074574	0.00736673
			GOTERM_BP_DIRECT	angiogenesis	18	3.125	4.53487e-05	CLIC4, TNFRSF12A, MCAM, DAB2IP, ACTG1, EDNRA, ADAM15, COL4A2, COL4A1, S1PR1, FLNA, MYH9, PRKD2, NRCAM, EPHA1, PLCD1, RAPGEF3, FGFR1	560	294	29878	3.26655	0.115806	0.0124153	0.0122643
			GOTERM_BP_DIRECT	phosphorylation	30	5.20833	4.57453e-05	RET, DGKG, PDXK, MAST4, DGKB, PKN3, DGKA, ARAF, LIMD1, MYLK, AKAP12, IKBKB, ATXN1, MAP3K6, IP6K2, MARK1, MAP4K2, DMPK, NTRK3, ITPK1, UCKL1, ZAP70, SNRK, STK25, NME7, ULK3, CDK10, PRKD2, EPHA1, FGFR1	560	684	29878	2.34007	0.116758	0.0124153	0.0122643
			GOTERM_BP_DIRECT	nervous system development	22	3.81944	9.661e-05	RET, SEMA6B, GPSM1, UNC119B, SMARCD3, NTRK3, GDPD5, DLL1, SMARCA2, GFRA2, ENAH, NPAS4, NRBP2, EFNB1, KAT2A, TUBB2B, ATXN1, NOVA2, DPYSL3, N4BP3, ARHGEF7, NBL1	560	439	29878	2.67376	0.230652	0.0238363	0.0235465
			GOTERM_BP_DIRECT	heart development	18	3.125	0.000106038	MYOCD, CDKN1A, ITGA3, NTRK3, TGFB1I1, HSPB7, MICAL2, NFATC1, LDB3, CACNA1C, AP2B1, ADIPOR2, PRICKLE4, PDLIM3, KAT2A, EDNRA, SMYD2, PDLIM7	560	315	29878	3.04878	0.250091	0.0239823	0.0236907
			GOTERM_BP_DIRECT	monoatomic ion transport	26	4.51389	0.000217885	RYR2, CLIC4, SLC20A2, KCNE4, ATP2A2, KCNA5, CACNA1C, SLC4A3, SLC4A4, CACNA1H, KCNMB1, LRRC8A, SLC13A5, GABRA2, SLC10A6, SLC6A17, KCNB1, ATP2B4, KCNAB1, TMC3, CACNB1, SFXN3, LCN2, SCN4B, KCNK3, MCU	560	605	29878	2.29288	0.446451	0.0454877	0.0449346
			GOTERM_BP_DIRECT	muscle structure development	5	0.868056	0.000237687	PDLIM3, TGFB1I1, LDB3, PRICKLE4, PDLIM7	560	17	29878	15.6922	0.47542	0.0460772	0.045517

### Sheet: kegg_upregulated
All significant (FDR<0.05) KEGG pathways for upregulated DEGs APP vs. WT		KEGG_PATHWAY	Term	Count	%	PValue	Genes	List Total	Pop Hits	Pop Total	Fold Enrichment	Bonferroni	Benjamini	FDR
		KEGG_PATHWAY	mmu04142:Lysosome	26	4.9904	1.30145e-13	SCARB2, CD63, CTSZ, HEXA, GBA1, CTSS, GM2A, LAMP1, NAGLU, CTSL, LAMP2, GUSB, CTSD, ARSB, CTSB, FUCA1, SUMF1, GALC, GALNS, NPC2, GLB1, PPT1, MAN2B1, TPP1, CD68, GLA	289	135	9718	6.47618	3.95559e-11	3.95642e-11	3.59201e-11
		KEGG_PATHWAY	mmu05323:Rheumatoid arthritis	17	3.26296	4.16131e-09	ATP6V1A, CCL12, TGFB2, CSF1, TNF, CXCL2, IL1A, CXCL12, CTSL, IL1B, CCL5, CD28, CCL3, CCL2, H2-OA, ATP6V1C1, TLR2	289	87	9718	6.57066	1.26504e-06	6.32519e-07	5.7426e-07
		KEGG_PATHWAY	mmu04061:Viral protein interaction with cytokine and cytokine receptor	14	2.68714	4.10361e-06	CCL12, CSF1, IL10RB, CXCR4, TNF, CXCL2, CXCL10, CXCL12, CCL7, CCL6, CCL5, CCL4, CCL3, CCL2	289	95	9718	4.95545	0.00124672	0.000327651	0.000297473
		KEGG_PATHWAY	mmu05140:Leishmaniasis	12	2.30326	5.84338e-06	C3, EEF1A1, IL1A, TGFB2, MARCKSL1, FCGR4, PRKCB, IL1B, CYBB, H2-OA, TNF, TLR2	289	70	9718	5.76451	0.00177482	0.000327651	0.000297473
		KEGG_PATHWAY	mmu05152:Tuberculosis	19	3.64683	6.15411e-06	TGFB2, FCER1G, IFNB1, IL10RB, LSP1, TNF, CTSS, C3, IL1A, LAMP1, CLEC7A, FCGR4, IL1B, LAMP2, ITGAX, H2-OA, CD14, CTSD, TLR2	289	180	9718	3.54944	0.00186911	0.000327651	0.000297473
		KEGG_PATHWAY	mmu04060:Cytokine-cytokine receptor interaction	25	4.79846	6.4668e-06	CCL12, CSF1, CXCR4, CXCL2, TNF, CXCL16, CCL7, CCL6, CCL5, CCL4, CCL3, CCL2, IFNAR2, TGFB2, IL10RB, IFNB1, OSM, ACVR2A, BMP4, CXCL10, IL1A, CXCL12, IL1B, TNFSF9, IFNAR1	289	294	9718	2.85938	0.00196398	0.000327651	0.000297473
		KEGG_PATHWAY	mmu00531:Glycosaminoglycan degradation	7	1.34357	2.39693e-05	GALNS, NAGLU, GLB1, HEXA, HPSE, GUSB, ARSB	289	21	9718	11.2088	0.00726027	0.00104095	0.000945076
		KEGG_PATHWAY	mmu04380:Osteoclast differentiation	15	2.87908	4.86605e-05	IFNAR2, TGFB2, CSF1, IFNB1, TREM2, LILRB4A, TNF, LILRB4B, IL1A, TYROBP, TEC, FCGR4, IL1B, SQSTM1, IFNAR1	289	136	9718	3.70878	0.0146843	0.0018491	0.00167879
		KEGG_PATHWAY	mmu04064:NF-kappa B signaling pathway	13	2.4952	6.6823e-05	PRKCB, TNFAIP3, TNF, CXCL2, CXCL12, PLAU, IL1B, CCL4, BCL2A1D, CD14, BCL2A1A, BCL2A1B, CARD11	289	106	9718	4.12398	0.0201099	0.00225713	0.00204924
		KEGG_PATHWAY	mmu04216:Ferroptosis	8	1.53551	0.000176632	STEAP3, TFRC, ACSL1, FTH1, NCOA4, SLC40A1, CYBB, VDAC2	289	41	9718	6.56123	0.0522844	0.00536961	0.00487504
		KEGG_PATHWAY	mmu05142:Chagas disease	12	2.30326	0.000226458	C3, TGFB2, CCL12, IFNB1, IL1B, CCL5, SERPINE1, CCL3, CCL2, CD247, TNF, TLR2	289	103	9718	3.91763	0.0665342	0.00624971	0.00567408
		KEGG_PATHWAY	mmu04620:Toll-like receptor signaling pathway	12	2.30326	0.000246699	IFNAR2, CXCL10, IFNB1, IL1B, CCL5, CCL4, SPP1, CCL3, CD14, TNF, IFNAR1, TLR2	289	104	9718	3.87996	0.0722618	0.00624971	0.00567408
		KEGG_PATHWAY	mmu05418:Fluid shear stress and atherosclerosis	14	2.68714	0.000441696	CCL12, SDC4, GSTO1, MMP2, TNF, SELE, ACVR2A, BMP4, IL1A, CTSL, IL1B, KDR, CCL2, SQSTM1	289	148	9718	3.18087	0.125677	0.0103289	0.00937755
		KEGG_PATHWAY	mmu05164:Influenza A	15	2.87908	0.000617783	IFNAR2, CCL12, IFNB1, PRKCB, MX1, NXT2, TNF, CXCL10, IL1A, IL1B, CCL5, CCL2, NLRP3, H2-OA, IFNAR1	289	173	9718	2.91557	0.171273	0.0134147	0.0121792
		KEGG_PATHWAY	mmu04933:AGE-RAGE signaling pathway in diabetic complications	11	2.11132	0.000794745	IL1A, TGFB2, CCL12, PRKCB, IL1B, MMP2, SERPINE1, CYBB, CCL2, SELE, TNF	289	101	9718	3.66227	0.214707	0.0161068	0.0146233
		KEGG_PATHWAY	mmu05171:Coronavirus disease - COVID-19	22	4.22265	0.000939412	IFNAR2, CCL12, IFNB1, PRKCB, MX1, GM10224, C5AR1, CYBB, ISG15, TNF, RPL6L, C2, RPS4X, C3, CXCL10, RPL36AL, IL1B, CCL2, NLRP3, HBEGF, IFNAR1, TLR2	289	334	9718	2.21491	0.248524	0.0178488	0.0162049
		KEGG_PATHWAY	mmu00270:Cysteine and methionine metabolism	8	1.53551	0.00111938	MPST, MTAP, LDHA, AMD2, GOT1, PSAT1, ADI1, AMD1	289	55	9718	4.8911	0.288574	0.0189051	0.0171639
		KEGG_PATHWAY	mmu00600:Sphingolipid metabolism	8	1.53551	0.00111938	GALC, CERS6, GM2A, GLB1, HEXA, ACER3, GBA1, GLA	289	55	9718	4.8911	0.288574	0.0189051	0.0171639
		KEGG_PATHWAY	mmu00511:Other glycan degradation	5	0.959693	0.00166401	GLB1, FUCA1, HEXA, GBA1, MAN2B1	289	18	9718	9.34064	0.397266	0.0257406	0.0233697
		KEGG_PATHWAY	mmu04657:IL-17 signaling pathway	10	1.91939	0.00169346	CXCL10, USP25, CCL12, CCL7, IL1B, CCL2, TNFAIP3, MAPK6, TNF, CXCL2	289	93	9718	3.61573	0.402647	0.0257406	0.0233697
		KEGG_PATHWAY	mmu05134:Legionellosis	8	1.53551	0.00187857	C3, EEF1A1, ARF2, IL1B, CD14, TNF, CXCL2, TLR2	289	60	9718	4.48351	0.435391	0.0264239	0.0239901
		KEGG_PATHWAY	mmu04621:NOD-like receptor signaling pathway	16	3.07102	0.00191225	IFNAR2, CCL12, IFI204, IFNB1, CYBB, TNFAIP3, TNF, CXCL2, IL1B, CCL5, NAMPT, CCL2, NLRP3, VDAC2, CTSB, IFNAR1	289	216	9718	2.49084	0.441154	0.0264239	0.0239901
		KEGG_PATHWAY	mmu04668:TNF signaling pathway	11	2.11132	0.00259569	CXCL10, CCL12, CSF1, IFNB1, IL1B, CCL5, CCL2, TNFAIP3, SELE, TNF, CXCL2	289	118	9718	3.13465	0.546208	0.0343083	0.0311483
		KEGG_PATHWAY	mmu05205:Proteoglycans in cancer	15	2.87908	0.002988	CD63, TGFB2, SDC4, PRKCB, MMP2, IGF1, TNF, HIF1A, DCN, PLAU, CTSL, KDR, HPSE, HBEGF, TLR2	289	204	9718	2.47252	0.597359	0.0375799	0.0341186
		KEGG_PATHWAY	mmu04145:Phagosome	14	2.68714	0.00309045	ATP6V1A, TFRC, CYBB, CTSS, C3, LAMP1, CLEC7A, CTSL, FCGR4, LAMP2, H2-OA, CD14, ATP6V1C1, TLR2	289	183	9718	2.5725	0.609744	0.0375799	0.0341186

### Sheet: kegg_downregulated
All significant (FDR<0.05) KEGG pathways for downregulated DEGs APP vs. WT		Category	Term	Count	%	PValue	Genes	List Total	Pop Hits	Pop Total	Fold Enrichment	Bonferroni	Benjamini	FDR
		KEGG_PATHWAY	mmu04820:Cytoskeleton in muscle cells	26	4.51389	6.8e-10	MYOM1, LMOD1, LDB3, ACTG1, PDLIM3, CSRP1, SGCA, XIRP1, MYH11, PDLIM7, TPM4, ITGA3, TPM2, TPM1, AMPD3, DES, COL4A2, COL4A1, ITGA10, COL4A6, ITGA7, MYH9, COL4A5, MYL9, SNTB1, VCL	245	232	9718	4.44525	1.93e-07	1.93e-07	1.75e-07
		KEGG_PATHWAY	mmu05414:Dilated cardiomyopathy	17	2.95139	4.9e-09	RYR2, TPM4, ITGA3, TGFB3, TPM2, TPM1, ATP2A2, CACNA1C, ADCY6, ADCY5, ACTG1, CACNB1, DES, SGCA, ITGA10, ITGA7, SNTB1	245	103	9718	6.5467	1.39e-06	6.93e-07	6.29e-07
		KEGG_PATHWAY	mmu05410:Hypertrophic cardiomyopathy	16	2.77778	2.45e-08	RYR2, TPM4, ITGA3, TGFB3, TPM2, TPM1, PRKAG2, ATP2A2, CACNA1C, ACTG1, CACNB1, DES, SGCA, ITGA10, ITGA7, SNTB1	245	100	9718	6.34645	6.93e-06	2.31e-06	2.1e-06
		KEGG_PATHWAY	mmu04270:Vascular smooth muscle contraction	18	3.125	1.08e-07	GUCY1A1, PTGIR, IRAG1, ARAF, CACNA1C, PLA2G6, ADCY6, ADCY5, MYLK, ACTA2, MYL6, EDNRA, KCNMB1, MYH9, MYH11, PPP1R12B, PPP1R12C, MYL9	245	144	9718	4.95816	3.07e-05	7.67e-06	6.97e-06
		KEGG_PATHWAY	mmu04261:Adrenergic signaling in cardiomyocytes	16	2.77778	8.32e-06	RYR2, TPM4, TPM2, TPM1, ATP2B4, CREM, PPP2R5B, ATP2A2, CACNA1C, ADCY6, ADCY5, CACNB1, PPP2R2D, SCN4B, RAPGEF3, CREB5	245	156	9718	4.06824	0.0023515	0.000471	0.000428
		KEGG_PATHWAY	mmu04510:Focal adhesion	18	3.125	1.25e-05	ITGA3, ACTN1, PXN, MYLK, ACTG1, CCND3, COL4A2, COL4A1, ITGA10, RAPGEF1, COL4A6, FLNA, ITGA7, COL4A5, PPP1R12B, PPP1R12C, MYL9, VCL	245	202	9718	3.53453	0.00352815	0.000589	0.000535
		KEGG_PATHWAY	mmu04810:Regulation of actin cytoskeleton	19	3.29861	2.11e-05	ITGA3, ACTN1, PXN, ARAF, BAIAP2, MYLK, ACTG1, ENAH, RGCC, ITGA10, ITGA7, MYH9, MYH11, PPP1R12B, ARHGEF7, PPP1R12C, MYL9, VCL, FGFR1	245	232	9718	3.24845	0.00594417	0.000852	0.000773
		KEGG_PATHWAY	mmu04921:Oxytocin signaling pathway	15	2.60417	2.93e-05	RYR2, GUCY1A1, CDKN1A, PRKAG2, NFATC1, CACNA1C, ADCY6, ADCY5, MYLK, ACTG1, CACNB1, MYL6, PPP1R12B, PPP1R12C, MYL9	245	153	9718	3.88876	0.00825758	0.00103647	0.000941
		KEGG_PATHWAY	mmu05412:Arrhythmogenic right ventricular cardiomyopathy	11	1.90972	5.49e-05	CACNB1, RYR2, DES, SGCA, ITGA3, ITGA10, ATP2A2, ITGA7, CACNA1C, SNTB1, ACTG1	245	86	9718	5.07347	0.0154269	0.00172742	0.00156871
		KEGG_PATHWAY	mmu04022:cGMP-PKG signaling pathway	15	2.60417	0.000106	GUCY1A1, IRS1, IRAG1, ATP2B4, ATP2A2, NFATC1, CACNA1C, ADCY6, ADCY5, MYLK, EDNRA, KCNMB1, PDE3A, MYL9, CREB5	245	172	9718	3.45918	0.0295368	0.00299802	0.00272258
		KEGG_PATHWAY	mmu04151:PI3K-Akt signaling pathway	21	3.64583	0.000922	RET, CDKN1A, IRS1, ITGA3, PKN3, PPP2R5B, OSMR, IKBKB, CCND3, COL4A2, COL4A1, ITGA10, PPP2R2D, DDIT4, COL4A6, EIF4EBP1, ITGA7, COL4A5, FGFR1, BCL2L1, CREB5	245	367	9718	2.26968	0.229776	0.0237231	0.0215436
		KEGG_PATHWAY	mmu04024:cAMP signaling pathway	15	2.60417	0.0015399	RYR2, GABBR1, ATP2B4, NPY1R, ATP2A2, NFATC1, CACNA1C, ADCY6, ADCY5, EDNRA, PDE3A, DRD1, MYL9, RAPGEF3, CREB5	245	224	9718	2.65616	0.353464	0.0363159	0.0329794
		KEGG_PATHWAY	mmu05165:Human papillomavirus infection	20	3.47222	0.00172603	NOTCH3, CDKN1A, WNT2B, WNT5B, ITGA3, PXN, FZD9, PPP2R5B, IKBKB, CCND3, COL4A2, COL4A1, ITGA10, PPP2R2D, COL4A6, EIF4EBP1, ITGA7, FAS, COL4A5, CREB5	245	359	9718	2.20977	0.386692	0.0375743	0.0341223
