## Supplementary Table 4 for "Linking cross-species trajectories of cerebrovascular remodeling in aging and Alzheimer’s disease to brain vessel transcriptome"

### Sheet: HealthyHuman
Healthy Human vascular atlas overl with bulk RNA isolated brain vessel FDR p-value < 0.05	ArterialEC_overlap_genes	Astrocyte_overlap_genes	CapillaryEC_overlap_genes	Microglia_overlap_genes	Pericyte_overlap_genes	VSMC_overlap_genes	VeinEC_overlap_genes
	GFOD1	NRCAM	SLC7A1	TLR2	SNTB1	TAGLN	NAMPT
		SLC4A4	SLC39A10	SKAP2	CACNA1C	MYH11	IL1R1
		CLU	TFRC	LY86	NOTCH3	KCNAB1	SLC16A1
		LRIG1	SLC16A1	SAMSN1	CYTH3	MYL9
		GABRA2	SEC14L1	REL	KCNE4	ACTA2
					SLC6A17	FLNA
					EDNRA	CRISPLD2
					AXL	PDE3A
						MCAM
						CACNA1C
						RBPMS
						MYOCD
						LTBP1
						LMOD1
						NOTCH3
						RYR2
						TPM2
						NTN4

### Sheet: ADHuman
AD Human DEGs overlapped with bulk RNA isolated brain vessel FDR p-value < 0.05	ArterialEC_overlap_genes	Astrocyte_overlap_genes	CapillaryEC_overlap_genes	Pericyte_overlap_genes	VSMC_overlap_genes	VeinEC_overlap_genes
	SLC39A10		SLC39A10	NOTCH3	DGKB	TFRC
	FRMD4B		TFRC	EDNRA	KCNAB1
				KCNE4	CDH6
					CCDC3
					DGKG
					TPM1
					ITGA7
					TAGLN
					CRISPLD2
